# Transcriptomic mapping of the metzincin landscape in human trophoblasts

**DOI:** 10.1101/2022.02.15.480614

**Authors:** Jasmin Wächter, Matthew J Shannon, Barbara Castellana, Jennet Baltayeva, Alexander G. Beristain

**Affiliations:** The British Columbia Children’s Hospital Research Institute, Vancouver, Canada; Department of Obstetrics & Gynecology, The University of British Columbia, Vancouver, Canada

**Keywords:** Placenta, trophoblast, protease, metzincin protease, matrix metalloprotease, progenitor, single cell RNA sequencing, differentiation, organoids, ADAM metalloprotease With Thrombospondin Type 1 Motif 6, Fibrillin 2

## Abstract

The metzincin family of metalloproteases coordinates cell and tissue developmental processes through regulation of growth factor availability, receptor signaling, and cell-cell/cell-matrix adhesion. During placental development, while distinct roles for metzincin proteases in controlling specific trophoblast functions have been described, a comprehensive assessment of metzincins during discrete stages of trophoblast differentiation has yet to be performed. Here we provide a comprehensive single cell transcriptomic resource of metzincin protease expression in diverse states of human trophoblasts from first trimester placental and decidual tissues. In the 8 distinct trophoblasts states categorized [four progenitor cytotrophoblast (CTB), one syncytiotrophoblast precursor (SCTp), two column CTB (cCTB), and one extravillous trophoblast (EVT) state], we identified 24 metzincin genes. These included 12 adamalysins, 2 pappalysins, 3 astacins and 7 matrixins. Cell trajectory modeling shows that expression of most (19/24) metzincins increases across CTB to EVT differentiation, though select proteases also increase as CTB fuse into syncytiotrophoblast. Within the CTB niche, single-cell velocity ordering identified 11 metzincins (*ADAM10, -17, MMP14, -15, -19, -23B, ADAMTS1, -6, -19, TLL-1, -2*) expressed in progenitors proximal to the predicted origin. Analysis of metzincin-substrate interactions within the CTB niche revealed ∼150 substrates and binding partners, including *FBN2* as an *ADAMTS6*-specific substrate preferentially expressed in trophoblast progenitors. Together, this work characterizes the metzincin transcriptomic landscape in human first trimester trophoblasts and establishes insight into the roles specific proteases perform within distinct trophoblast niches and across differentiation. This resource serves as a guide for future investigations into the roles of metzincin proteases in human placental development.

**Summary Statement:** Single cell RNA sequencing characterizes the expression of multiple metzincin proteases within first trimester placental trophoblasts. Examination of protease-substrate interactions within cytotrophoblasts identifies potential interactions between ADAMTS6 and FBN2.

**Highlights:**

- Single cell RNA sequencing identifies 24 distinct metzincin proteases expressed in human first trimester trophoblasts
- Lineage trajectory modelling shows that metzincin genes are dynamic and likely control processes in progenitor, mid-point, and end-point states of trophoblast differentiation.
- ADAMTS6, and its putative substrate FBN2, localize specifically to progenitor trophoblasts
