## Supplemental Table 1 for "Transcriptomic mapping of the metzincin landscape in human trophoblasts": Supplemental Table 1 in_order.xlsx

### Sheet: Human proteases
Supplemental Table 1: List of all metzincin proteases investigated
	MMP proteases	ADAMTS proteases	pappalysins	Protease inhibitors	ADAM proteases	astacins
	MMP2	ADAMTS1	PAPPA	TIMP1	ADAM1	TLL1
	MMP3	ADAMTS2	PAPPA2	TIMP2	ADAM2	TLL2
	MMP7	ADAMTS3		TIMP3	ADAM7	BMP1
	MMP8	ADAMTS4		TIMP4	ADAM8	MEP1A
	MMP9	ADAMTS5		RECK	ADAM9	MEP1B
	MMP10	ADAMTS6			ADAM10	ASTL
	MMP11	ADAMTS7			ADAM11
	MMP12	ADAMTS8			ADAM12
	MMP13	ADAMTS9			ADAM15
	MMP14	ADAMTS10			ADAM17
	MMP15	ADAMTS11			ADAM18
	MMP16	ADAMTS12			ADAM19
	MMP17	ADAMTS13			ADAM20
	MMP19	ADAMTS14			ADAM21
	MMP20	ADAMTS15			ADAM22
	MMP21	ADAMTS16			ADAM23
	MMP23A	ADAMTS17			ADAM28
	MMP23B	ADAMTS18			ADAM29
	MMP24	ADAMTS19			ADAM30
	MMP25	ADAMTS20			ADAM33
	MMP26
	MMP27
	MMP28
