## Supplemental Table 2 for "Transcriptomic mapping of the metzincin landscape in human trophoblasts": Supplemental Table 2 in_order.xlsx

### Sheet: NicheNet_data_source_decisions
Supplementary Table 2: Datasources removed from Nichenet
REMOVE
source	database	type_db	type_interaction	network
harmonizome_PhosphoSite	harmonizome	ptm	directional_ppi	signaling	Hornbeck et al. (2015)
harmonizome_DEPOD	harmonizome	ptm	directional_ppi	signaling	Duan et al. (2015)
harmonizome_KEA	harmonizome	ptm	directional_ppi	signaling	Lachmann and Ma’ayan (2009)
harmonizome_kinase_substrate_predictions	harmonizome	ptm	directional_ppi	signaling	Rouillard et al. (2016)
pathwaycommons_controls_phosphorylation_of	pathwaycommons_signaling	comprehensive_db	directional_ppi	signaling	Cerami et al. (2011)
pathwaycommons_catalysis_precedes	pathwaycommons_signaling	comprehensive_db	other	signaling	Hornbeck et al. (2015)
pathwaycommons_controls_state_change_of	pathwaycommons_signaling	comprehensive_db	directional_ppi	signaling	Duan et al. (2015)
pathwaycommons_controls_transport_of	pathwaycommons_signaling	comprehensive_db	other	signaling	Lachmann and Ma’ayan (2009)
evex_catalysis	evex_signaling	text_mining	other	signaling	Rouillard et al. (2016)
evex_phosphorylation	evex_signaling	text_mining	directional_ppi	signaling	Van Landeghem et al. (2012)
evex_regulation_binding	evex_signaling	text_mining	other	signaling	Van Landeghem et al. (2012)
evex_binding	evex_signaling	text_mining	undirectional_ppi	signaling	Cerami et al. (2011)
evex_regulation_other	evex_signaling	text_mining	other	signaling	Cerami et al. (2011)
harmonizome_CHEA	harmonizome_gr	ChIP	ChIP	gene_regulatory	Lachmann et al. (2010)
harmonizome_ENCODE	harmonizome_gr	ChIP	ChIP	gene_regulatory	Consortium (2004)
harmonizome_JASPAR	harmonizome_gr	motif	motif	gene_regulatory	Mathelier et al. (2014)
harmonizome_TRANSFAC_CUR	harmonizome_gr	motif	motif	gene_regulatory	Matys et al. (2006)
harmonizome_TRANSFAC	harmonizome_gr	motif	motif	gene_regulatory	Matys et al. (2006)
harmonizome_MOTIFMAP	harmonizome_gr	motif	motif	gene_regulatory	Xie et al. (2009)
regnetwork_source	regnetwork	comprehensive_db	integrated	gene_regulatory	Liu et al. (2015)
regnetwork_encode	regnetwork	ChIP	ChIP	gene_regulatory	Liu et al. (2015)
trrust	trrust	literature	literature	gene_regulatory	Han et al. (2015)
ontogenet_coarse	ontogenet	prediction	co-expression	gene_regulatory	Jojic et al. (2013)
HTRIDB	HTRIDB	literature	literature	gene_regulatory	Bovolenta et al. (2012)
Remap_5	Remap	ChIP	ChIP	gene_regulatory	Griffon et al. (2015)
harmonizome_GEO_TF	harmonizome_gr	perturbation	perturbation	gene_regulatory	Edgar et al. (2002)
harmonizome_GEO_KINASE	harmonizome_gr	perturbation	perturbation	gene_regulatory	Edgar et al. (2002)
harmonizome_GEO_GENE	harmonizome_gr	perturbation	perturbation	gene_regulatory	Edgar et al. (2002)
harmonizome_MSIGDB_GENE	harmonizome_gr	perturbation	perturbation	gene_regulatory	Subramanian et al. (2005)
lr_evex_regulation_expression	evex_expression	text_mining	extracellular	gene_regulatory	Van Landeghem et al. (2012)
evex_regulation_expression	evex_expression	text_mining	text_mining	gene_regulatory	Van Landeghem et al. (2012)
lr_pathwaycommons_controls_expression_of	pathwaycommons_expression	comprehensive_db	extracellular	gene_regulatory	Cerami et al. (2011)
pathwaycommons_controls_expression_of	pathwaycommons_expression	comprehensive_db	integrated	gene_regulatory	Cerami et al. (2011)
KEEP
source	database	type_db	type_interaction	network
kegg_cytokines	kegg	literature	directional_ppi	ligand_receptor	Kanehisa et al. (2016)
kegg_cams	kegg	literature	directional_ppi	ligand_receptor	Kanehisa et al. (2016)
kegg_neuroactive	kegg	literature	directional_ppi	ligand_receptor	Kanehisa et al. (2016)
kegg_ecm	kegg	literature	directional_ppi	ligand_receptor	Kanehisa et al. (2016)
pharmacology	guide2pharmacology	literature	directional_ppi	ligand_receptor	Pawson et al. (2014)
ramilowski_known	ramilowski	literature	directional_ppi	ligand_receptor	Ramilowski et al. (2015)
ppi_lr	ppi_prediction	prediction	predicted_ppi	ligand_receptor	Browaeys et al. (2019)
ppi_l_bidir	ppi_prediction	prediction	predicted_ppi	ligand_receptor	Browaeys et al. (2019)
ppi_bidir_r	ppi_prediction	prediction	predicted_ppi	ligand_receptor	Browaeys et al. (2019)
ppi_bidir_bidir	ppi_prediction	prediction	predicted_ppi	ligand_receptor	Browaeys et al. (2019)
ppi_lr_go	ppi_prediction_go	prediction	predicted_ppi	ligand_receptor	Browaeys et al. (2019)
ppi_l_bidir_go	ppi_prediction_go	prediction	predicted_ppi	ligand_receptor	Browaeys et al. (2019)
ppi_bidir_r_go	ppi_prediction_go	prediction	predicted_ppi	ligand_receptor	Browaeys et al. (2019)
ppi_bidir_bidir_go	ppi_prediction_go	prediction	predicted_ppi	ligand_receptor	Browaeys et al. (2019)
cpdb_interaction	cpdb	comprehensive_db	undirectional_ppi	signaling	Kamburov et al. (2013)
cpdb_complex	cpdb	comprehensive_db	undirectional_ppi	signaling	Kamburov et al. (2013)
omnipath_directional	omnipath	comprehensive_db	directional_ppi	signaling	Türei et al. (2016)
omnipath_undirectional	omnipath	comprehensive_db	undirectional_ppi	signaling	Türei et al. (2016)
inweb_inbio_interaction	inweb_inbiomap	comprehensive_db	undirectional_ppi	signaling	Li et al. (2017)
inweb_inbio_interaction_pathway	inweb_inbiomap	comprehensive_db	directional_ppi	signaling	Li et al. (2017)
inweb_inbio_pathway	inweb_inbiomap	comprehensive_db	directional_ppi	signaling	Li et al. (2017)
pathwaycommons_interacts_with	pathwaycommons_signaling	comprehensive_db	undirectional_ppi	signaling	Cerami et al. (2011)
pathwaycommons_in_complex_with	pathwaycommons_signaling	comprehensive_db	undirectional_ppi	signaling	Cerami et al. (2011)
vinayagam_ppi	vinayagam	directional_ppi	directional_ppi	signaling	Vinayagam et al. (2011)
