## Supplemental Table 3 for "Transcriptomic mapping of the metzincin landscape in human trophoblasts": Supplemental Table 3 in_order.xlsx

### Sheet: Literature_curated
Supplemental table 3a: Sources and experimental assays conducted for the identification of interactions
Protease	Substrate/Interaction	Publication Title	Year	Database	First Author	Assay conducted	Substrate or target	DOI	Interaction with cytoplasmic tail / Additional information
ADAM10	APP	ADAM10 is the physiologically relevant, constitutive α-secretase of the amyloid precursor protein in primary neurons	2010	nextprot	Kuhn	RNAi knockdown	Substrate	10.1038/emboj.2010.167
ADAM10	CDH1	ADAM10 mediates E-cadherin shedding and regulates epithelial cell-cell adhesion, migration, and beta-catenin translocation	2005	nextprot	Maretzky	RNAi knockdown, inhibitor studies, analysis of ADAM1 10 deficient fibroblasts	Substrate	10.1073/pnas.0500918102
ADAM10	APH1A	Visualization of Alzheimer’s Disease Related α-/β-/γ-Secretase Ternary Complex by Bimolecular Fluorescence Complementation Based Fluorescence Resonance Energy Transfer	2018	nextprot	Wang	fluorescent resonance energy transfer	Interaction	10.3389/fnmol.2018.00431
ADAM10	APMAP	TspanC8 tetraspanins differentially regulate the cleavage of ADAM10 substrates, Notch activation and ADAM10 membrane compartmentalization	2016	nextprot	Jouannet	anti bait coimmunoprecipitation	Interaction	10.1007/s00018-015-2111-z
ADAM10	ARHGAP32	Identification of SH3 Domain Proteins Interacting with the Cytoplasmic Tail of the A Disintegrin and Metalloprotease 10 (ADAM10)	2014	nextprot	Ebsen	phage display	Interaction	10.1371/journal.pone.0102899	Yes
ADAM10	ATP1A1	TspanC8 tetraspanins differentially regulate the cleavage of ADAM10 substrates, Notch activation and ADAM10 membrane compartmentalization	2016	nextprot	Jouannet	anti bait coimmunoprecipitation	Interaction	10.1007/s00018-015-2111-z
ADAM10	BCAM	TspanC8 tetraspanins differentially regulate the cleavage of ADAM10 substrates, Notch activation and ADAM10 membrane compartmentalization	2016	nextprot	Jouannet	anti bait coimmunoprecipitation	Interaction	10.1007/s00018-015-2111-z
ADAM10	CD151	TspanC8 tetraspanins differentially regulate the cleavage of ADAM10 substrates, Notch activation and ADAM10 membrane compartmentalization	2016	nextprot	Jouannet	anti bait coimmunoprecipitation	Interaction	10.1007/s00018-015-2111-z
ADAM10	CD63	TspanC8 tetraspanins differentially regulate the cleavage of ADAM10 substrates, Notch activation and ADAM10 membrane compartmentalization	2016	nextprot	Jouannet	anti bait coimmunoprecipitation	Interaction	10.1007/s00018-015-2111-z
ADAM10	CRK	Identification of SH3 Domain Proteins Interacting with the Cytoplasmic Tail of the A Disintegrin and Metalloprotease 10 (ADAM10)	2014	nextprot	Ebsen	phage display	Interaction	10.1371/journal.pone.0102899
ADAM10	DBNL	Identification of SH3 Domain Proteins Interacting with the Cytoplasmic Tail of the A Disintegrin and Metalloprotease 10 (ADAM10)	2014	nextprot	Ebsen	phage display	Interaction	10.1371/journal.pone.0102899
ADAM10	DLG1	Identification of SH3 Domain Proteins Interacting with the Cytoplasmic Tail of the A Disintegrin and Metalloprotease 10 (ADAM10)	2014	nextprot	Ebsen	phage display	Interaction	10.1371/journal.pone.0102899
ADAM10	GRB2	Identification of SH3 Domain Proteins Interacting with the Cytoplasmic Tail of the A Disintegrin and Metalloprotease 10 (ADAM10)	2014	nextprot	Ebsen	phage display , anti bait coimmunoprecipitation, pull down	Interaction	10.1371/journal.pone.0102899	intracellular portion of ADAM10 interacts
ADAM10	HCLS1	Identification of SH3 Domain Proteins Interacting with the Cytoplasmic Tail of the A Disintegrin and Metalloprotease 10 (ADAM10)	2014	nextprot	Ebsen	phage display	Interaction	10.1371/journal.pone.0102899
ADAM10	ITGA6	TspanC8 tetraspanins differentially regulate the cleavage of ADAM10 substrates, Notch activation and ADAM10 membrane compartmentalization	2016	nextprot	Jouannet	anti bait coimmunoprecipitation	Interaction	10.1007/s00018-015-2111-z
ADAM10	ITGB1	TspanC8 tetraspanins differentially regulate the cleavage of ADAM10 substrates, Notch activation and ADAM10 membrane compartmentalization	2016	nextprot	Jouannet	anti bait coimmunoprecipitation	Interaction	10.1007/s00018-015-2111-z
ADAM10	LAMP1	An AP-MS- and BioID-compatible MAC-tag enables comprehensive mapping of protein interactions and subcellular localizations	2018	nextprot	Liu	pull down	Interaction
ADAM10	MMP14	TspanC8 tetraspanins differentially regulate the cleavage of ADAM10 substrates, Notch activation and ADAM10 membrane compartmentalization	2016	nextprot	Jouannet	anti bait coimmunoprecipitation	Interaction	10.1007/s00018-015-2111-z
ADAM10	MYO7A	Identification of SH3 Domain Proteins Interacting with the Cytoplasmic Tail of the A Disintegrin and Metalloprotease 10 (ADAM10)	2014	nextprot	Ebsen	phage display	Interaction	10.1371/journal.pone.0102899
ADAM10	NCK1	Identif+C21:I21ication of SH3 Domain Proteins Interacting with the Cytoplasmic Tail of the A Disintegrin and Metalloprotease 10 (ADAM10)	2014	nextprot	Ebsen	phage display	Interaction	10.1371/journal.pone.0102899
ADAM10	NCSTN	Identification of SH3 Domain Proteins Interacting with the Cytoplasmic Tail of the A Disintegrin and Metalloprotease 10 (ADAM10)	2014	nextprot	Ebsen	phage display	Interaction	10.1371/journal.pone.0102899
ADAM10	PDIA3	ERp57 is essential for efficient folding of glycoproteins sharing common structural domains	2006	nextprot	Jessop	anti tag coimmunoprecipitation	Interaction	10.1038/sj.emboj.7601505
ADAM10	PEX13	Identification of SH3 Domain Proteins Interacting with the Cytoplasmic Tail of the A Disintegrin and Metalloprotease 10 (ADAM10)	2014	nextprot	Ebsen	phage display	Interaction	10.1371/journal.pone.0102899
ADAM10	PHB	A Comprehensive Resource of Interacting Protein Regions for Refining Human Transcription Factor Networks	2010	nextprot	Miyamota-Sato	mRNA display, display technology	Interaction	10.1371/journal.pone.0009289
ADAM10	PRKAR1A	Extensive rewiring of the EGFR network in colorectal cancer cells expressing transforming levels of KRAS G13D	2020	nextprot	Kennedy	anti tag coimmunoprecipitation	Interaction	10.1038/s41467-019-14224-9
ADAM10	PSENEN	Visualization of Alzheimer’s Disease Related α-/β-/γ-Secretase Ternary Complex by Bimolecular Fluorescence Complementation Based Fluorescence Resonance Energy Transfer	2018	nextprot	Wang	fluorescent resonance energy transfer	Interaction	10.3389/fnmol.2018.00431
ADAM10	PTPRF	TspanC8 tetraspanins differentially regulate the cleavage of ADAM10 substrates, Notch activation and ADAM10 membrane compartmentalization	2016	nextprot	Jouannet	anti bait coimmunoprecipitation	Interaction	10.1007/s00018-015-2111-z
ADAM10	SLC3A2	TspanC8 tetraspanins differentially regulate the cleavage of ADAM10 substrates, Notch activation and ADAM10 membrane compartmentalization	2016	nextprot	Jouannet	anti bait coimmunoprecipitation	Interaction	10.1007/s00018-015-2111-z
ADAM10	SLC44A1	TspanC8 tetraspanins differentially regulate the cleavage of ADAM10 substrates, Notch activation and ADAM10 membrane compartmentalization	2016	nextprot	Jouannet	anti bait coimmunoprecipitation	Interaction	10.1007/s00018-015-2111-z
ADAM10	SNX9	Identification of SH3 Domain Proteins Interacting with the Cytoplasmic Tail of the A Disintegrin and Metalloprotease 10 (ADAM10)	2014	nextprot	Ebsen	phage display	Interaction	10.1371/journal.pone.0102899
ADAM10	TENM3	TspanC8 tetraspanins differentially regulate the cleavage of ADAM10 substrates, Notch activation and ADAM10 membrane compartmentalization	2016	nextprot	Jouannet	anti bait coimmunoprecipitation	Interaction	10.1007/s00018-015-2111-z
ADAM10	TFRC	TspanC8 tetraspanins differentially regulate the cleavage of ADAM10 substrates, Notch activation and ADAM10 membrane compartmentalization	2016	nextprot	Jouannet	anti bait coimmunoprecipitation	Interaction	10.1007/s00018-015-2111-z
ADAM10	TSPAN12	Tetraspanin12 regulates ADAM10-dependent cleavage of amyloid precursor protein	2009	nextprot	Xu	anti tag coimmunoprecipitation (reciprocal) , siRNA ablation	Interaction	10.1096/fj.09-133462
ADAM10	TSPAN9	TspanC8 tetraspanins differentially regulate the cleavage of ADAM10 substrates, Notch activation and ADAM10 membrane compartmentalization	2016	nextprot	Jouannet	anti bait coimmunoprecipitation	Interaction	10.1007/s00018-015-2111-z
ADAM10	YES1	Identification of SH3 Domain Proteins Interacting with the Cytoplasmic Tail of the A Disintegrin and Metalloprotease 10 (ADAM10)	2014	nextprot	Ebsen	phage display	Interaction	10.1371/journal.pone.0102899
ADAM10	ZDHHC6	Identification of SH3 Domain Proteins Interacting with the Cytoplasmic Tail of the A Disintegrin and Metalloprotease 10 (ADAM10)	2014	nextprot	Ebsen	phage display	Interaction	10.1371/journal.pone.0102899
ADAM10	LRP1	LRP1 shedding in human brain: roles of ADAM10 and ADAM17	2009	Google	Liu	ADAM 10 KO & overexpression	Substrate	10.1186/1750-1326-4-17
ADAM10	FLT1	N-Terminal Cleavage and Release of the Ectodomain of Flt1 Is Mediated via ADAM10 and ADAM 17 and Regulated by VEGFR2 and the Flt1 Intracellular Domain	2014	Google	Raikwar	ADAM 10 KO & overexpression	Substrate	10.1371/journal.pone.0112794
ADAM10	MET	Self-Control of HGF Regulation on Human Trophoblast Cell Invasion via Enhancing c-Met Receptor Shedding by ADAM10 and ADAM17	2012	Google	Yang	Protease inhibitor, Protease stimulation	Substrate	10.1210/jc.2012-1150
ADAM10	APLP2	Determination of the proteolytic cleavage sites of the amyloid precursor-like protein 2 by the proteases ADAM10, BACE1 and γ-secretase	2011	Google	Hogl	RNA interference	Substrate	10.1371/journal.pone.0021337
ADAM10	ITM2B	Regulated intramembrane proteolysis of Bri2 (Itm2b) by ADAM10 and SPPL2a/SPPL2b	2008	Google	Martin	Inhibitor treatment, RNA interference	Substrate	10.1074/jbc.M706661200
ADAM10	BSG	Cytoplasmic fragment of CD147 generated by regulated intramembrane proteolysis contributes to HCC by promoting autophagy	2017	Google	Wu	siRNA knockdown, inhibitor treatment	Substrate	10.1038/cddis.2017.251
ADAM10	DSG2	Proteomic identification of desmoglein 2 and activated leukocyte cell adhesion molecule as substrates of ADAM17 and ADAM10 by difference gel electrophoresis	2006	Google	Bech-Serra	difference gel electrophoresis	Substrate	10.1128/MCB.02380-05.
ADAM10	CLCN3	Systematic substrate identification indicates a central role for the metalloprotease ADAM10 in axon targeting and synapse function	2016	Google	Kuhn	ADAM10 KO	Interaction	10.7554/eLife.12748
ADAM10	F11R	Regulated release and functional modulation of junctional adhesion molecule A by disintegrin metalloproteinases	2009	Google	Koenen	Inhibitor treatment, overexpression	Substrate	10.1182/blood-2008-04-152330
ADAM10	LMAN2	Systematic substrate identification indicates a central role for the metalloprotease ADAM10 in axon targeting and synapse function	2016	Google	Kuhn	ADAM10 KO	Interaction	10.7554/eLife.12748
ADAM10	CDH3	ADAM-10-mediated N-cadherin cleavage is protein kinase C-alpha dependent and promotes glioblastoma cell migration	2009	Google	Kohutek	siRNA knockdown, inhibitor treatment	Substrate	10.1523/JNEUROSCI.5126-08.2009
ADAM10	IGSF8	TspanC8 tetraspanins differentially regulate the cleavage of ADAM10 substrates, Notch activation and ADAM10 membrane compartmentalization	2016	nextprot	Jouannet	anti bait coimmunoprecipitation	Interaction	10.1007/s00018-015-2111-z
ADAM10	PACSIN2	Identification of SH3 Domain Proteins Interacting with the Cytoplasmic Tail of the A Disintegrin and Metalloprotease 10 (ADAM10)	2014	nextprot	Ebsen	phage display	Interaction	10.1371/journal.pone.0102899	Yes
ADAM10	PACSIN3	Identification of SH3 Domain Proteins Interacting with the Cytoplasmic Tail of the A Disintegrin and Metalloprotease 10 (ADAM10)	2014	nextprot	Ebsen	phage display	Interaction	10.1371/journal.pone.0102899	Yes
ADAM10	RUSC1	Identification of SH3 Domain Proteins Interacting with the Cytoplasmic Tail of the A Disintegrin and Metalloprotease 10 (ADAM10)	2014	nextprot	Ebsen	phage display	Interaction	10.1371/journal.pone.0102899	Yes
ADAM10	SH3GL1	Identification of SH3 Domain Proteins Interacting with the Cytoplasmic Tail of the A Disintegrin and Metalloprotease 10 (ADAM10)	2014	nextprot	Ebsen	phage display	Interaction	10.1371/journal.pone.0102899	Yes
ADAM10	SNX18	Identification of SH3 Domain Proteins Interacting with the Cytoplasmic Tail of the A Disintegrin and Metalloprotease 10 (ADAM10)	2014	nextprot	Ebsen	phage display	Interaction	10.1371/journal.pone.0102899	Yes
ADAM10	SPTAN1	Identification of SH3 Domain Proteins Interacting with the Cytoplasmic Tail of the A Disintegrin and Metalloprotease 10 (ADAM10)	2014	nextprot	Ebsen	phage display	Interaction	10.1371/journal.pone.0102899	Yes
ADAM10	STX4	TspanC8 tetraspanins differentially regulate the cleavage of ADAM10 substrates, Notch activation and ADAM10 membrane compartmentalization	2016	nextprot	Jouannet	anti bait coimmunoprecipitation	Interaction	10.1007/s00018-015-2111-z
ADAM17	SORT1	Tumour necrosis factor α-converting enzyme mediates ectodomain shedding of Vps10p-domain receptor family members	2006	google	Hermey	exogenous cleavage assay	Substrate	10.1042/BJ20051364
ADAM17	SNX18	Identification of SH3 Domain Proteins Interacting with the Cytoplasmic Tail of the A Disintegrin and Metalloprotease 10 (ADAM10)	2014	nextprot	Ebsen	phage display	Interaction	10.1371/journal.pone.0102899	Yes
ADAM17	DSG2	Proteomic identification of desmoglein 2 and activated leukocyte cell adhesion molecule as substrates of ADAM17 and ADAM10 by difference gel electrophoresis	2006	nextprot	Bech-Serra	difference gel electrophoresis	Substrate	10.1128/MCB.02380-05.
ADAM17	APP	Evidence that tumor necrosis factor alpha converting enzyme is involved in regulated alpha-secretase cleavage of the Alzheimer amyloid protein precursor	1998	nextprot	Buxbaum	protease assay	Substrate	10.1074/jbc.273.43.27765.
ADAM17	DLG1	Identification of SAP97 as an intracellular binding partner of TACE	2003	nextprot	Peiretti	pull down, fluorescence microscopy, anti bait coimmunoprecipitation	Interaction	10.1242/jcs.00415	intreacellular portion of ADAM17 interacts
ADAM17	ITGAV	CD9 Controls Integrin α5β1-Mediated Cell Adhesion by Modulating Its Association With the Metalloproteinase ADAM17	2018	nextprot	Machado-Pineda	proximity ligation assay, confocal microscopy	Interaction	10.3389/fimmu.2018.02474
ADAM17	ITGB1	CD9 Controls Integrin α5β1-Mediated Cell Adhesion by Modulating Its Association With the Metalloproteinase ADAM17	2018	nextprot	Machado-Pineda	anti bait coimmunopreciptiation	Interaction	10.3389/fimmu.2018.02474
ADAM17	MAD2L1	Evidence for an interaction of the metalloprotease-disintegrin tumour necrosis factor alpha convertase (TACE) with mitotic arrest deficient 2 (MAD2), and of the metalloprotease-disintegrin MDC9 with a novel MAD2-related protein, MAD2beta	1999	nextprot	Nelson	yeast two hybrid system	Interaction
ADAM17	PDIA3	ERp57 is essential for efficient folding of glycoproteins sharing common structural domains	2006	nextprot	Jessop	anti tag coimmunoprecipitation	Interaction	10.1038/sj.emboj.7601505
ADAM17	SNX9	Identification of SH3 Domain Proteins Interacting with the Cytoplasmic Tail of the A Disintegrin and Metalloprotease 10 (ADAM10)	2014	nextprot	Ebsen	pull down	Interaction	10.1371/journal.pone.0102899
ADAM17	TSPAN12	Tetraspanin12 regulates ADAM10-dependent cleavage of amyloid precursor protein	2009	nextprot	Xu	anti tag coimmunoprecipitation	Interaction	10.1096/fj.09-133462
ADAM17	PDPK1	Phosphorylation of TNF-α converting enzyme by gastrin-releasing peptide induces amphiregulin release and EGF receptor activation	2006	nextprot	Zhang	protein kinase assay	Interaction	10.1073/pnas.0509719103	phosphorylates TACE
ADAM17	LRP1	LRP1 shedding in human brain: roles of ADAM10 and ADAM17	2009	Google	Liu	ADAM 17 KO & overexpression	Substrate	10.1186/1750-1326-4-17
ADAM17	ADAM10	A systematic study of modulation of ADAM-mediated ectodomain shedding by site-specific O-glycosylation	2015	Google	Goth	in vitro cleavage assay	Substrate	10.1073/pnas.1511175112
ADAM17	TNFRSF1A	A disintegrin and metalloproteinase 17 regulates TNF and TNFR1 levels in inflammation and liver regeneration in mice	2013	Google	McMahan	ADAM 17 KO	Substrate	10.1152/ajpgi.00326.2012
ADAM17	LYPD3	Metastasis-associated C4.4A, a GPI-anchored protein cleaved by ADAM10 and ADAM17	2008	Google	Esselens	shRNA knockdown of ADAM17	Substrate	10.1515/bc.2008.121
ADAM17	LDLR	Mutation G805R in the transmembrane domain of the LDL receptor gene causes familial hypercholesterolemia by inducing ectodomain cleavage of the LDL receptor in the endoplasmic reticulum	2014	Google	Strom	siRNA KO	Substrate	10.1016/j.fob.2014.03.007	only marginal effect seen
ADAM17	CADM1	Mechanistic insights into ectodomain shedding: susceptibility of CADM1 adhesion molecule is determined by alternative splicing and O-glycosylation	2017	Google	Shirakabe	cleavage assay	Substrate	10.1038/srep46174
ADAM17	F11R	Regulated release and functional modulation of junctional adhesion molecule A by disintegrin metalloproteinases	2009	Google	Koenen	Inhibitor treatment, overexpression	Substrate	10.1182/blood-2008-04-152330
ADAM17	TACSTD2	Regulated proteolysis of Trop2 drives epithelial hyperplasia and stem cell self-renewal via β-catenin signaling	2012	Google	Stoyanova	Inhibitor treatment, amino acid substitution	Substrate	10.1101/gad.196451.112
ADAM17	CLU	Identification of novel substrates of a disintegrin and metalloprotease 17 by specific labeling of surface proteins	2020	Google	Omoteyama	inhibitor treatment, ADAM17 knockdown	Substrate	10.1016/j.heliyon.2020.e05804
ADAM17	G3BP1	Identification of novel substrates of a disintegrin and metalloprotease 17 by specific labeling of surface proteins	2020	Google	Omoteyama	inhibitor treatment, ADAM17 knockdown	Substrate	10.1016/j.heliyon.2020.e05804
ADAM17	LRP1	LRP1 shedding in human brain: roles of ADAM10 and ADAM17	2009	Google	Liu	ADAM 17 KO	Substrate	10.1186/1750-1326-4-17
ADAM17	PACSIN2	Identification of SH3 Domain Proteins Interacting with the Cytoplasmic Tail of the A Disintegrin and Metalloprotease 10 (ADAM10)	2014	nextprot	Ebsen	phage display	Interaction	10.1371/journal.pone.0102899	Yes
ADAM17	PACSIN3	Identification of SH3 Domain Proteins Interacting with the Cytoplasmic Tail of the A Disintegrin and Metalloprotease 10 (ADAM10)	2014	nextprot	Ebsen	phage display	Interaction	10.1371/journal.pone.0102899	Yes
ADAM17	SDC4	A Disintegrin and Metalloproteinase 17 (ADAM17) Mediates Inflammation-induced Shedding of Syndecan-1 and -4 by Lung Epithelial Cells	2010	google	Pruessmeyer	shRNA knockdown of ADAM17	Substrate	10.1074/jbc.M109.059394
ADAMTS1	SDC4	Cleavage of syndecan-4 by ADAMTS1 provokes defects in adhesion	2008	google	Rodríguez-Manzanequell	exogenous cleavage assay	Substrate	10.1016/j.biocel.2008.08.014
ADAMTS1	NID1	Identification of substrates of the extracellular protease ADAMTS1 by DIGE proteomic analysis	2006	google	Canals	overexpression + immunochemical analysis	Substrate	10.1002/pmic.200500446
ADAMTS1	S100A9	S100A8 and S100A9 in experimental osteoarthritis	2012	nextprot	Zreiqat	RT-qPCR	Interaction	10.1186/ar2917
ADAMTS6	ERP29	New interaction partners for Nek4.1 and Nek4.2 isoforms: from the DNA damage response to RNA splicing	2015	nextprot	Basei	anti tag coimmunoprecipitation	Interaction	10.1186/s12953-015-0065-6
ADAMTS6	FBN1	ADAMTS-10 and -6 differentially regulate cell-cell junctions and focal adhesions	2016	Google	Cain	knockdown & overexpression	Interaction	10.1038/srep35956
ADAMTS6	LTBP1	ADAMTS-10 and -6 differentially regulate cell-cell junctions and focal adhesions	2016	Google	Cain	knockdown & overexpression	Interaction	10.1038/srep35956
ADAMTS6	NR3C1	TNF-α inhibits glucocorticoid receptor-induced gene expression by reshaping the GR nuclear cofactor profile	2019	Biogrid	Dendoncker	Proximity Label-MS	Interaction	10.1073/pnas.1821565116
ADAMTS6	REST	Interactomic analysis of REST/NRSF and implications of its functional links with the transcription suppressor TRIM28 during neuronal differentiation	2016	Biogrid	Lee	Affinity Capture-MS	Interaction	10.1038/srep39049
ADAMTS6	FBN2	Proteolysis of fibrillin-2 microfibrils is essential for normal skeletal development	2021	Google	Mead	ADAMTS6 KO & cleavage assay	Substrate	10.1101/2021.02.03.429587
ADAMTS6	FN1	ADAMTS-10 and -6 differentially regulate cell-cell junctions and focal adhesions	2016	Google	Cain	knockdown & overexpression	Interaction	10.1038/srep35956
ADAMTS6	FURIN	Identification of proprotein convertase substrates using genome-wide expression correlation analysis	2011	Google	Turpeinen	cleavage assay	Interaction	10.1186/1471-2164-12-618	furin cleaves ADAMTS6
ADAMTS6	SDC4	ADAMTS-10 and -6 differentially regulate cell-cell junctions and focal adhesions	2016	Google	Cain	knockdown & overexpression	Interaction	10.1038/srep35956
MMP14	SDC4	Mapping of matrix metalloproteinase cleavage sites on syndecan-1 and syndecan-4 ectodomains	2013	Google	Manon-Jensen	exogenous cleavage assay	Substrate	10.1111/febs.12174
MMP14	NID1	Membrane-type matrix metalloproteinases 1 and 2 exhibit broad-spectrum proteolytic capacities comparable to many matrix metalloproteinases	1997	Google	D'Ortho	exogenous cleavage assay	Substrate	10.1111/j.1432-1033.1997.00751.x
MMP14	ACTB	Sphingosine-1-phosphate induces the association of membrane-type 1 matrix metalloproteinase with p130Cas in endothelial cells	2007	nextprot	Gingras	fluorescence microscopy	Interaction	10.1016/j.febslet.2007.12.029
MMP14	ADAM10	TspanC8 tetraspanins differentially regulate the cleavage of ADAM10 substrates, Notch activation and ADAM10 membrane compartmentalization	2016	nextprot	Jouannet	anti bait coimmunoprecipitation	Interaction	10.1007/s00018-015-2111-z
MMP14	ADI1	Membrane-type 1 Matrix Metalloproteinase Cytoplasmic Tail-binding Protein-1 Is a New Member of the Cupin Superfamily	2004	nextprot	Uekita	pull down, confocal microscopy	Interaction	10.1074/jbc.M309957200
MMP14	EBP	A reference map of the human binary protein interactome	2020	nextprot	Luck	two hybrid, validated two hybrid	Interaction	10.1038/s41586-020-2188-x
MMP14	F11R	A reference map of the human binary protein interactome	2020	nextprot	Luck	two hybrid, validated two hybrid	Interaction	10.1038/s41586-020-2188-x
MMP14	GOLGB1	Golgi reassembly stacking protein 55 interacts with membrane-type (MT) 1-matrix metalloprotease (MMP) and furin and plays a role in the activation of the MT1-MMP zymogen	2010	nextprot	Roghi	fluorescence microscopy	Interaction	10.1111/j.1742-4658.2010.07723.x
MMP14	GORASP2	Golgi reassembly stacking protein 55 interacts with membrane-type (MT) 1-matrix metalloprotease (MMP) and furin and plays a role in the activation of the MT1-MMP zymogen	2010	nextprot	Roghi	fluorescence microscopy, anti bait coimmunoprecipitation	Interaction	10.1111/j.1742-4658.2010.07723.x
MMP14	MSMO1	A reference map of the human binary protein interactome	2020	nextprot	Luck	two hybrid, validated two hybrid	Interaction	10.1038/s41586-020-2188-x
MMP14	STOM	A reference map of the human binary protein interactome	2020	nextprot	Luck	two hybrid, validated two hybrid	Interaction	10.1038/s41586-020-2188-x
MMP14	TGOLN2	Golgi reassembly stacking protein 55 interacts with membrane-type (MT) 1-matrix metalloprotease (MMP) and furin and plays a role in the activation of the MT1-MMP zymogen	2010	nextprot	Roghi	fluorescence microscopy	Interaction	10.1111/j.1742-4658.2010.07723.x
MMP14	EGFR	Perturbation of the mutated EGFR interactome identifies vulnerabilities and resistance mechanisms	2013	nextprot	Li	tandem affinity purification	Interaction	10.1038/msb.2013.61
MMP14	TSPAN12	Tetraspanin12 regulates ADAM10-dependent cleavage of amyloid precursor protein	2009	nextprot	Xu	anti tag coimmunoprecipitation (reciprocal) , siRNA ablation	Interaction	10.1096/fj.09-133462
MMP14	CLU	A proteomic approach to identify substrates of matrix metalloproteinase-14 in human plasma	2014	Google	Hwang	coincubation (exogenous cleavage assay)	Substrate	10.1016/j.bbapap.2004.08.001
MMP14	TGM2	Regulation of ATPase activity of transglutaminase 2 by MT1-MMP: implications for mineralization of MC3T3-E1 osteoblast cultures	2010	Google	Nakano	Neutralizing antibody + cleavage assay (exogenous)	Substrate	10.1002/jcp.22034
MMP14	LAMA5	Membrane Type 1 Matrix Metalloprotease Cleaves Laminin-10 and Promotes Prostate Cancer Cell Migration	2005	Google	Bair	cleavage assay	Substrate	10.1593/neo.04619
MMP14	LAMB1	Proteolytic processing of laminin-5 by MT1-MMP in tissues and its effects on epithelial cell morphology	2004	Google	Koshikawa	MMP 14 KO + rescue, cleavage assay	Substrate	10.1096/fj.03-0584fje
MMP14	LAMC1	Proteolytic processing of laminin-5 by MT1-MMP in tissues and its effects on epithelial cell morphology	2004	Google	Koshikawa	MMP 14 KO + rescue, cleavage assay	Substrate	10.1096/fj.03-0584fje
MMP14	ITGAV	An alternative processing of integrin alpha(v) subunit in tumor cells by membrane type-1 matrix metalloproteinase	2002	Google	Ratnikov	coimmunoprecipitation, zymography	Substrate	10.1074/jbc.M109580200
MMP14	LRP1	The low density lipoprotein receptor-related protein LRP is regulated by membrane type-1 matrix metalloproteinase (MT1-MMP) proteolysis in malignant cells	2004	Google	Rozanov	coimmunoprecipitation, cleavage assay, zymography	Substrate	10.1074/jbc.M311569200
MMP14	TGFBR3	The shedding of betaglycan is regulated by pervanadate and mediated by membrane type matrix metalloprotease-1	2004	Google	Velasco-Loyden	Affinity labeling, coimmunoprecipitation,	Substrate	10.1074/jbc.M306499200
MMP14	BSG	Membrane Type 1 Matrix Metalloproteinase (MT1-MMP/MMP-14) Cleaves and Releases a 22-kDa Extracellular Matrix Metalloproteinase Inducer (EMMPRIN) Fragment from Tumor Cells*	2006	Google	Egawa	siRNA MMP14 KD, cleavage assay using synthetic peptide	Substrate	10.1074/jbc.M606993200
MMP14	TIMP3	The Soluble Catalytic Domain of Membrane Type 1 Matrix Metalloproteinase Cleaves the Propeptide of Progelatinase A and Initiates Autoproteolytic Activation. REGULATION BY TIMP-2 AND TIMP-3*	1996	Google	Will	Recombinant inhibitors used in kinetic studies	Interaction	10.1074/jbc.271.29.17119
MMP14	PARK7	Pharmacoproteomics of a Metalloproteinase Hydroxamate Inhibitor in Breast Cancer Cells: Dynamics of Membrane Type 1 Matrix Metalloproteinase-Mediated Membrane Protein Shedding	2008	Google	Butler	Exogenous cleavage assay	Substrate	10.1128/MCB.01775-07
MMP14	LGALS1	Pharmacoproteomics of a Metalloproteinase Hydroxamate Inhibitor in Breast Cancer Cells: Dynamics of Membrane Type 1 Matrix Metalloproteinase-Mediated Membrane Protein Shedding	2008	Google	Butler	Exogenous cleavage assay	Substrate	10.1128/MCB.01775-07
MMP14	HSP90AA1	Pharmacoproteomics of a Metalloproteinase Hydroxamate Inhibitor in Breast Cancer Cells: Dynamics of Membrane Type 1 Matrix Metalloproteinase-Mediated Membrane Protein Shedding	2008	Google	Butler	Exogenous cleavage assay	Substrate	10.1128/MCB.01775-07
MMP14	GRN	Pharmacoproteomics of a Metalloproteinase Hydroxamate Inhibitor in Breast Cancer Cells: Dynamics of Membrane Type 1 Matrix Metalloproteinase-Mediated Membrane Protein Shedding	2008	Google	Butler	Exogenous cleavage assay	Substrate	10.1128/MCB.01775-07
MMP14	PPIA	Pharmacoproteomics of a Metalloproteinase Hydroxamate Inhibitor in Breast Cancer Cells: Dynamics of Membrane Type 1 Matrix Metalloproteinase-Mediated Membrane Protein Shedding	2008	Google	Butler	Exogenous cleavage assay	Substrate	10.1128/MCB.01775-07
MMP14	LDLR	Membrane type 1 matrix metalloproteinase promotes LDL receptor shedding and accelerates the development of atherosclerosis	2021	Google	Alabi	coimmunoprecipitation, overexpression, colocalization, knockdown	Substrate	10.1038/s41467-021-22167-3
MMP14	FN1	A Comparative Study of Fibronectin Cleavage by MMP-1, -3, -13, and -14	2012	Google	Zhang	Exogenous cleavage assay	Substrate	10.1177/1947603511435273
MMP14	FURIN	Golgi reassembly stacking protein 55 interacts with membrane-type (MT) 1-matrix metalloprotease (MMP) and furin and plays a role in the activation of the MT1-MMP zymogen.	2010	nextprot	Roghi	anti bait coimmunoprecipitation	Interaction	10.1111/j.1742-4658.2010.07723.x
MMP15	COL4A1	MT2-MMP-dependent release of collagen IV NC1 domains regulates submandibular gland branching morphogenesis	2010	Google	Rebustini	siRNA MMP15KD, rescue	Substrate	10.1016/j.devcel.2009.07.016
MMP15	LAMB1	Membrane-Type Matrix Metalloproteinases 1 and 2 Exhibit Broad-Spectrum Proteolytic Capacities Comparable to Many Matrix Metalloproteinases	2004	Google	D'ortho	exogenous cleavage assay	Substrate	10.1111/j.1432-1033.1997.00751.x
MMP15	LAMC1	Membrane-Type Matrix Metalloproteinases 1 and 2 Exhibit Broad-Spectrum Proteolytic Capacities Comparable to Many Matrix Metalloproteinases	2004	Google	D'ortho	exogenous cleavage assay	Substrate	10.1111/j.1432-1033.1997.00751.x
MMP15	TGM2	Matrix-dependent Proteolysis of Surface Transglutaminase by Membrane-type Metalloproteinase Regulates Cancer Cell Adhesion and Locomotion*	2001	Google	Belkin	exogenous cleavage assay	Substrate	10.1074/jbc.M010135200
MMP15	EMC1	Identification of Zika Virus and Dengue Virus Dependency Factors using Functional Genomics.	2016	Biogrid	Savidis	affinity capture MS	Interaction	10.1016/j.celrep.2016.06.028
MMP15	EMC2	Identification of Zika Virus and Dengue Virus Dependency Factors using Functional Genomics.	2016	Biogrid	Savidis	affinity capture MS	Interaction	10.1016/j.celrep.2016.06.028
MMP15	EMC4	Identification of Zika Virus and Dengue Virus Dependency Factors using Functional Genomics.	2016	Biogrid	Savidis	affinity capture MS	Interaction	10.1016/j.celrep.2016.06.028
MMP15	TP63	ΔNp63α Suppresses TGFB2 Expression and RHOA Activity to Drive Cell Proliferation in Squamous Cell Carcinomas	2018	Biogrid	Abraham	Positive genetic	Interaction	10.1016/j.celrep.2018.08.058
MMP15	FN1	Membrane-type matrix metalloproteinases 1 and 2 exhibit broad-spectrum proteolytic capacities comparable to many matrix metalloproteinases	1997	Google	D'Ortho	exogenous cleavage assay	Substrate	10.1111/j.1432-1033.1997.00751.x
MMP15	NID1	Membrane-type matrix metalloproteinases 1 and 2 exhibit broad-spectrum proteolytic capacities comparable to many matrix metalloproteinases	1997	Google	D'Ortho	exogenous cleavage assay	Substrate	10.1111/j.1432-1033.1997.00751.x

### Sheet: Nichenet_curated
Supplemental Table 3b: Sources of Nichenet identified substrates
protease	interaction / substrate	source	database
ADAM10	CDH1	inweb_inbio_pathway	inweb_inbiomap
ADAM10	RPS27A	inweb_inbio_pathway	inweb_inbiomap
ADAM10	UBA52	inweb_inbio_pathway	inweb_inbiomap
ADAM10	UBB	inweb_inbio_pathway	inweb_inbiomap
ADAM10	UBC	inweb_inbio_interaction_pathway	inweb_inbiomap
ADAM10	PDIA3	omnipath_undirectional	omnipath
ADAM10	PHB	omnipath_undirectional	omnipath
ADAM10	PDIA3	inweb_inbio_interaction	inweb_inbiomap
ADAM10	PHB	inweb_inbio_interaction	inweb_inbiomap
ADAM10	PXN	inweb_inbio_interaction	inweb_inbiomap
ADAM10	PPP5C	inweb_inbio_interaction	inweb_inbiomap
ADAM10	GRB2	inweb_inbio_interaction	inweb_inbiomap
ADAM10	SUMO1	inweb_inbio_interaction	inweb_inbiomap
ADAM10	DLG1	inweb_inbio_interaction	inweb_inbiomap
ADAM10	MAD2L1	inweb_inbio_interaction	inweb_inbiomap
ADAM10	B3GNT2	inweb_inbio_interaction	inweb_inbiomap
ADAM10	B3GNT2	pathwaycommons_interacts_with	pathwaycommons_signaling
ADAM10	CRK	pathwaycommons_interacts_with	pathwaycommons_signaling
ADAM10	DLG1	pathwaycommons_interacts_with	pathwaycommons_signaling
ADAM10	GRB2	pathwaycommons_interacts_with	pathwaycommons_signaling
ADAM10	LAMP1	pathwaycommons_interacts_with	pathwaycommons_signaling
ADAM10	MAD2L1	pathwaycommons_interacts_with	pathwaycommons_signaling
ADAM10	MPPE1	pathwaycommons_interacts_with	pathwaycommons_signaling
ADAM10	MSRB2	pathwaycommons_interacts_with	pathwaycommons_signaling
ADAM10	PDIA3	pathwaycommons_interacts_with	pathwaycommons_signaling
ADAM10	PHB	pathwaycommons_interacts_with	pathwaycommons_signaling
ADAM10	PXN	pathwaycommons_interacts_with	pathwaycommons_signaling
ADAM17	ITGB1	ramilowski_known	ramilowski
ADAM17	TNFRSF1A	ppi_lr	ppi_prediction
ADAM17	MAD2L1	vinayagam_ppi	vinayagam
ADAM17	FHL2	vinayagam_ppi	vinayagam
ADAM17	MAPK1	omnipath_directional	omnipath
ADAM17	PTPN3	vinayagam_ppi	vinayagam
ADAM17	MAD2L1	omnipath_undirectional	omnipath
ADAM17	MAD2L1	inweb_inbio_interaction	inweb_inbiomap
ADAM17	MAD2L1	pathwaycommons_interacts_with	pathwaycommons_signaling
ADAM17	FHL2	omnipath_undirectional	omnipath
ADAM17	FHL2	pathwaycommons_interacts_with	pathwaycommons_signaling
ADAM17	UBC	inweb_inbio_interaction	inweb_inbiomap
ADAM17	MAPK1	omnipath_undirectional	omnipath
ADAM17	CDH1	pathwaycommons_interacts_with	pathwaycommons_signaling
ADAM17	CRK	pathwaycommons_interacts_with	pathwaycommons_signaling
ADAM17	EED	pathwaycommons_interacts_with	pathwaycommons_signaling
ADAM17	ITGB1	pathwaycommons_interacts_with	pathwaycommons_signaling
ADAM17	MAPK1	pathwaycommons_interacts_with	pathwaycommons_signaling
ADAM17	PDIA3	pathwaycommons_interacts_with	pathwaycommons_signaling
ADAM17	PDPK1	pathwaycommons_interacts_with	pathwaycommons_signaling
ADAM17	PTPN3	pathwaycommons_interacts_with	pathwaycommons_signaling
ADAM17	PXN	pathwaycommons_interacts_with	pathwaycommons_signaling
ADAM17	TNFRSF1A	pathwaycommons_interacts_with	pathwaycommons_signaling
ADAM17	ITGB1	omnipath_undirectional	omnipath
ADAM17	PTPN3	omnipath_undirectional	omnipath
ADAM17	PXN	omnipath_undirectional	omnipath
ADAM17	MAPK3	omnipath_undirectional	omnipath
ADAM17	PDIA3	omnipath_undirectional	omnipath
ADAM17	PDPK1	inweb_inbio_interaction	inweb_inbiomap
ADAM17	EED	inweb_inbio_interaction	inweb_inbiomap
ADAM17	ITGB1	inweb_inbio_interaction	inweb_inbiomap
ADAM17	TNFRSF1A	inweb_inbio_interaction	inweb_inbiomap
ADAM17	PTPN3	inweb_inbio_interaction	inweb_inbiomap
ADAM17	MAPK1	inweb_inbio_interaction	inweb_inbiomap
ADAM17	PDIA3	inweb_inbio_interaction	inweb_inbiomap
ADAM17	PXN	inweb_inbio_interaction	inweb_inbiomap
ADAMTS1	UBC	inweb_inbio_interaction	inweb_inbiomap
ADAMTS1	HSPA5	inweb_inbio_interaction	inweb_inbiomap
ADAMTS1	PDIA4	inweb_inbio_interaction	inweb_inbiomap
ADAMTS6	RNF2	pathwaycommons_interacts_with	pathwaycommons_signaling
ADAMTS6	E2F4	inweb_inbio_interaction	inweb_inbiomap
ADAMTS6	RNF2	inweb_inbio_interaction	inweb_inbiomap
MMP14	C1QBP	omnipath_directional	omnipath
MMP14	C1QBP	vinayagam_ppi	vinayagam
MMP14	LRP1	vinayagam_ppi	vinayagam
MMP14	ITGAV	vinayagam_ppi	vinayagam
MMP14	CAV1	vinayagam_ppi	vinayagam
MMP14	TIMP3	vinayagam_ppi	vinayagam
MMP14	C1QBP	cpdb_interaction	cpdb
MMP14	C1QBP	omnipath_undirectional	omnipath
MMP14	C1QBP	inweb_inbio_interaction	inweb_inbiomap
MMP14	LRP1	omnipath_undirectional	omnipath
MMP14	LRP1	inweb_inbio_interaction	inweb_inbiomap
MMP14	CAV1	cpdb_interaction	cpdb
MMP14	CAV1	omnipath_undirectional	omnipath
MMP14	TIMP3	cpdb_interaction	cpdb
MMP14	TIMP3	pathwaycommons_interacts_with	pathwaycommons_signaling
MMP14	C1QBP	pathwaycommons_interacts_with	pathwaycommons_signaling
MMP14	LAMA5	inweb_inbio_pathway	inweb_inbiomap
MMP14	LAMC1	inweb_inbio_pathway	inweb_inbiomap
MMP14	LRP1	cpdb_interaction	cpdb
MMP14	LRP1	pathwaycommons_interacts_with	pathwaycommons_signaling
MMP14	ITGAV	omnipath_undirectional	omnipath
MMP14	ITGAV	pathwaycommons_in_complex_with	pathwaycommons_signaling
MMP14	ITGAV	pathwaycommons_interacts_with	pathwaycommons_signaling
MMP14	CAV1	pathwaycommons_interacts_with	pathwaycommons_signaling
MMP14	TIMP3	omnipath_undirectional	omnipath
MMP14	BCAR1	cpdb_interaction	cpdb
MMP14	ACTB	cpdb_interaction	cpdb
MMP14	GRB2	cpdb_complex	cpdb
MMP14	UBE4B	cpdb_complex	cpdb
MMP14	EGFR	cpdb_complex	cpdb
MMP14	GGCT	cpdb_complex	cpdb
MMP14	SHC1	cpdb_complex	cpdb
MMP14	AP2A1	cpdb_complex	cpdb
MMP14	CCAR2	cpdb_complex	cpdb
MMP14	GORASP2	omnipath_undirectional	omnipath
MMP14	BCAR1	omnipath_undirectional	omnipath
MMP14	ACTB	omnipath_undirectional	omnipath
MMP14	GOLGB1	omnipath_undirectional	omnipath
MMP14	ADI1	omnipath_undirectional	omnipath
MMP14	BCAR1	inweb_inbio_interaction	inweb_inbiomap
MMP14	ADI1	inweb_inbio_interaction	inweb_inbiomap
MMP14	GORASP2	inweb_inbio_interaction	inweb_inbiomap
MMP14	TGOLN2	pathwaycommons_interacts_with	pathwaycommons_signaling
MMP14	AP2B1	cpdb_complex	cpdb
MMP14	TGOLN2	omnipath_undirectional	omnipath
MMP14	EGFR	inweb_inbio_interaction	inweb_inbiomap
MMP14	JUN	inweb_inbio_interaction	inweb_inbiomap
MMP14	UBC	inweb_inbio_interaction	inweb_inbiomap
MMP14	ACTB	pathwaycommons_interacts_with	pathwaycommons_signaling
MMP14	ADI1	pathwaycommons_interacts_with	pathwaycommons_signaling
MMP14	BCAR1	pathwaycommons_interacts_with	pathwaycommons_signaling
MMP14	EGFR	pathwaycommons_interacts_with	pathwaycommons_signaling
MMP14	GOLGB1	pathwaycommons_interacts_with	pathwaycommons_signaling
MMP14	GORASP2	pathwaycommons_interacts_with	pathwaycommons_signaling
MMP15	PREB	cpdb_complex	cpdb
MMP15	PSMD2	cpdb_complex	cpdb
MMP15	PSMD4	cpdb_complex	cpdb
MMP15	SPCS3	cpdb_complex	cpdb
MMP15	AKAP1	cpdb_complex	cpdb
MMP15	DDX54	cpdb_complex	cpdb
MMP15	MAGT1	cpdb_complex	cpdb
MMP15	HM13	cpdb_complex	cpdb
MMP15	NSA2	cpdb_complex	cpdb
MMP15	LRP1	omnipath_undirectional	omnipath
MMP15	MAX	inweb_inbio_interaction	inweb_inbiomap
MMP15	MYC	pathwaycommons_interacts_with	pathwaycommons_signaling
MMP15	LRP1	cpdb_interaction	cpdb
MMP15	RPN1	cpdb_complex	cpdb
MMP15	CAMLG	cpdb_complex	cpdb
MMP15	UBXN4	cpdb_complex	cpdb
MMP15	ABCD3	cpdb_complex	cpdb
MMP15	STT3B	cpdb_complex	cpdb
MMP15	VMA21	cpdb_complex	cpdb
MMP15	PSMD1	cpdb_complex	cpdb
MMP15	SPCS2	cpdb_complex	cpdb
MMP15	CKAP4	cpdb_complex	cpdb
MMP15	MYC	inweb_inbio_interaction	inweb_inbiomap
MMP15	UBC	inweb_inbio_interaction	inweb_inbiomap
MMP15	LRP1	pathwaycommons_interacts_with	pathwaycommons_signaling
MMP15	MAX	pathwaycommons_interacts_with	pathwaycommons_signaling

### Sheet: Substrates & Interactions
Interaction	Substrate
APH1A	APP
APMAP	CDH1
ARHGAP32	LRP1
ATP1A1	FLT1
BCAM	MET
CD151	APLP2
CD63	ITM2B
CRK	BSG
DBNL	DSG2
DLG1	F11R
GRB2	DSG2
HCLS1	APP
ITGA6	LRP1
ITGB1	ADAM10
LAMP1	TNFRSF1A
MMP14	LYPD3
MYO7A	LDLR
NCK1	CADM1
NCSTN	F11R
PDIA3	TACSTD2
PEX13	CLU
PHB	G3BP1
PRKAR1A	LRP1
PSENEN	FBN2
PTPRF	CLU
SLC3A2	TGM2
SLC44A1	LAMA5
SNX9	LAMB1
TENM3	LAMC1
TFRC	ITGAV
TSPAN12	LRP1
TSPAN9	TGFBR3
YES1	BSG
ZDHHC6	PARK7
CLCN3	LGALS1
LMAN2	HSP90AA1
DLG1	GRN
ITGAV	PPIA
ITGB1	LDLR
MAD2L1	COL4A1
PDIA3	LAMB1
SNX9	LAMC1
TSPAN12	TGM2
PDPK1
S100A9
ERP29
FBN1
LTBP1
NR3C1
REST
ACTB
ADAM10
ADI1
EBP
F11R
GOLGB1
GORASP2
MSMO1
STOM
TGOLN2
EGFR
TSPAN12
TIMP3
EMC1
EMC2
EMC4
TP63
