## Supplemental Table 4 for "Transcriptomic mapping of the metzincin landscape in human trophoblasts": Supplemental Table 4 in_order.xlsx

### Sheet: Patient and sample metadata
Sample	Patient	Source	Compartment	Tissue	GA	MA	Maternal BMI	Smoke	Diabetic	Antihypertensive	Antiinflammatory
1	1	Beristain	Fetal	Placenta	6.3	20	17.6	No	No	No	No
2	2	Beristain	Fetal	Placenta	11.2	21	20.9	No	No	No	No
3	3	Beristain	Fetal	Placenta	9.5	32	21.79	No	No	No	Yes
GA: Gestational Age (weeks)
MA: Maternal Age (years)
Sample 1 &2 used for in-situ hybridization
